# Crystallographic and electrophilic fragment screening of the SARS-CoV-2 main protease

**DOI:** 10.1101/2020.05.27.118117

**Authors:** Alice Douangamath, Daren Fearon, Paul Gehrtz, Tobias Krojer, Petra Lukacik, C. David Owen, Efrat Resnick, Claire Strain-Damerell, Anthony Aimon, Péter Ábrányi-Balogh, José Brandaõ-Neto, Anna Carbery, Gemma Davison, Alexandre Dias, Thomas D Downes, Louise Dunnett, Michael Fairhead, James D. Firth, S. Paul Jones, Aaron Keely, György M. Keserü, Hanna F Klein, Mathew P. Martin, Martin E. M. Noble, Peter O’Brien, Ailsa Powell, Rambabu Reddi, Rachael Skyner, Matthew Snee, Michael J. Waring, Conor Wild, Nir London, Frank von Delft, Martin A. Walsh

## Abstract

COVID-19, caused by SARS-CoV-2, lacks effective therapeutics. Additionally, no antiviral drugs or vaccines were developed against the closely related coronavirus, SARS-CoV-1 or MERS-CoV, despite previous zoonotic outbreaks. To identify starting points for such therapeutics, we performed a large-scale screen of electrophile and non-covalent fragments through a combined mass spectrometry and X-ray approach against the SARS-CoV-2 main protease, one of two cysteine viral proteases essential for viral replication. Our crystallographic screen identified 71 hits that span the entire active site, as well as 3 hits at the dimer interface. These structures reveal routes to rapidly develop more potent inhibitors through merging of covalent and non-covalent fragment hits; one series of low-reactivity, tractable covalent fragments was progressed to discover improved binders. These combined hits offer unprecedented structural and reactivity information for on-going structure-based drug design against SARS-CoV-2 main protease.
