## Supplemental Table 2 for "Crystallographic and electrophilic fragment screening of the SARS-CoV-2 main protease"

### Sheet: Sheet1
Crystal ID	Compound ID	SMILES	Library	Site	Ligand confidence	Resolution	PDB ID
Mpro-x0072	Z45617795	CS(=O)(=O)NCCC=1C=CC=CC1	DSI poised	A	4 - High Confidence	1.65	5R7Y
Mpro-x0104	Z1220452176	CC(=O)NCCC1=CNC=2C=CC(F)=CC12	DSI poised	A	2 - Correct ligand, weak density	1.59	5R7Z
Mpro-x0107	Z1129283193	CC(=O)NC=1C=NC=CC1C	DSI poised	A	4 - High Confidence	1.88	5RE4
Mpro-x0161	Z18197050	COC(=O)C=1C=CC(=CC1)S(=O)(=O)N	DSI poised	A	4 - High confidence	1.93	5R80
Mpro-x0165	Z2856434890	CN1CCN(CC1)C(=O)NC=2C=CC=CC2	DSI poised	X (S81)	2 - Correct ligand, weak density	2.26	5RGG
Mpro-x0177	Z33545544	NC(=O)C1CCN(CC1)C(=O)NC=2C=CC=CC2	DSI poised	X (H80)	2 - Correct ligand, weak density	2.07	5RE5
Mpro-x0194	Z54571979	CC(=O)NC=1C=CC(OC=2N=CC=CN2)=CC1	DSI poised	X (H80)	4 - High Confidence	1.87	5RE6
Mpro-x0195	Z1367324110	CN1CCCC=2C=CC(=CC12)S(=O)(=O)N	DSI poised	A	4 - High Confidence	1.95	5R81
Mpro-x0305	Z219104216	CCNC=1C=CC(C#N)=CN1	DSI poised	A	4 - High Confidence	1.31	5R82
Mpro-x0336	Z30932204	CC(=O)NCC=1C=CC(=CC1)S(=O)(=O)N	DSI poised	X (W31)	2 - Correct ligand, weak density	1.79	5RE7
Mpro-x0350	Z2737076969	FC=1C=CC=C(CNCC2=CC=CO2)C1	DSI poised	X (K12-D33)	4 - High Confidence	1.81	5RE8
Mpro-x0354	Z2856434836	CN1CCN(CC1)C(=O)COC=2C=CC(C)=CC2	DSI poised	A	2 - Correct ligand, weak density	1.72	5RE9
Mpro-x0376	Z31432226	O=C(N1CCCCCC1)C=2C=CC=3OCOC3C2	DSI poised	X (R279)	2 - Correct ligand, weak density	1.63	5REA
Mpro-x0387	Z2856434899	OC1CCN(CC=2C=CSC2)CC1	DSI poised	A	2 - Correct ligand, weak density	1.68	5REB
Mpro-x0390	Z1587220559	OC=1C=CC=CC1CNC2=NC=3C=CC=CC3N2	DSI poised	D (E240)	4 - High Confidence	1.73	5REC
Mpro-x0395	Z1619978933	CC1=NN=C(CN2CCC=C(F)C2)S1	DSI poised	A	2 - Correct ligand, weak density	1.7	5RGH
Mpro-x0397	Z369936976	CN(CC=1C=C(C)ON1)C(=O)NC2CC2	DSI poised	A	2 - Correct ligand, weak density	1.57	5RGI
Mpro-x0398	Z2856434865	C(CN1CCOCC1)SC=2C=CC=CC2	DSI poised	X (E178)	2 - Correct ligand, weak density	1.47	5RED
Mpro-x0425	Z1401276297	C1CC2(CCN(C2)C=3C=NC=CN3)CO1	DSI poised	D -(K97)	2 - Correct ligand, weak density	1.34	5RGJ
Mpro-x0426	Z1310876699	FC=1C=CC=CC1C(=O)NCCC=2C=CN=CC2	DSI poised	A	4 - High confidence	1.43	5RGK
Mpro-x0434	Z44592329	O=C(NC=1C=CC=CC1)NC=2C=CC=NC2	DSI poised	A	4 - High confidence	1.58	5R83
Mpro-x0464	Z2217052426	CC1C(O)CCCN1CC=2C=CC=CC2	DSI poised	D (E240)	4 - High confidence	1.77	5REE
Mpro-x0478	Z24758179	COC(=O)C=1C=CC=C(NS(=O)(=O)C)C1	DSI poised	X (F294)	4 - High Confidence	1.61	5REF
Mpro-x0499	Z1545313172	NC(=O)C=1C=CC(NC(=O)[C@@H]2CCCO2)=CC1	DSI poised	X (R105)	2 - Correct ligand, weak density	1.67	5REG
Mpro-x0540	Z111507846	O=C(NCCC=1C=CN=CC1)NC2CCCCC2	DSI poised	A	4 - High Confidence	1.8	5REH
Crystal ID	Compound ID	SMILES	Library	Site	Ligand confidence	Resolution	PDB ID
Mpro-x0669	Z2856434856	ClC=1C=CC=C(CN2CCOCC2)C1	DSI poised	X (E178)	2 - Correct ligand, weak density	1.82	5REI
Mpro-x0678	Z31792168	O=C(CC1CCCCC1)NC=2C=CC=NC2	DSI poised	A	4 - High Confidence	1.83	5R84
Mpro-x0689	PCM-0102241	ClCC(=O)N1CCN(CC1)S(=O)(=O)c2cccs2	electrophiles	B	4 - High Confidence	1.72	5REJ
Mpro-x0691	PCM-0102327	Fc1cccc(c1)S(=O)(=O)N2CCN(CC2)C(=O)CCl	electrophiles	B	4 - High Confidence	1.74	5REK
Mpro-x0692	PCM-0102340	Cc1cccc(CN2CCN(CC2)C(=O)CCl)c1	electrophiles	B	2 - Correct ligand, weak density	1.62	5REL
Mpro-x0705	PCM-0102962	Cc1ccc(cc1)C(=O)N2CCN(CC2)C(=O)CCl	electrophiles	B	2 - Correct ligand, weak density	1.76	5RGL
Mpro-x0708	PCM-0102142	ClCC(=O)NNC(=O)c1cc2CCCCc2s1	electrophiles	B	2 - Correct ligand, weak density	2.04	5RGM
Mpro-x0731	PCM-0102759	Cc1ccc(cc1)S(=O)(=O)N2CCN(CC2)C(=O)CCl	electrophiles	B	2 - Correct ligand, weak density	1.86	5RGN
Mpro-x0734	PCM-0103016	[O-][N+](=O)c1ccccc1N2CCN(CC2)C(=O)CCl	electrophiles	B	2 - Correct ligand, weak density	1.96	5REM
Mpro-x0736	PCM-0102248	ClCC(=O)N1CCN(CC1)C(=O)c2occc2	electrophiles	B	1 - Low Confidence	1.74	5RGO
Mpro-x0749	PCM-0102425	ClCC(=O)N1CCCC(C1)c2nc3ccccc3s2	electrophiles	B	4 - High Confidence	2.15	5REN
Mpro-x0752	PCM-0102578	ClCC(=O)NCc1ccc2OCOc2c1	electrophiles	B	2 - Correct ligand, weak density	1.88	5REO
Mpro-x0755	PCM-0102201	Fc1cccc(F)c1S(=O)(=O)N2CCN(CC2)C(=O)CCl	electrophiles	B	4 - High Confidence	1.81	5REP
Mpro-x0759	PCM-0102615	Fc1ccc(cc1)C2CN(CCO2)C(=O)CCl	electrophiles	B	4 - High Confidence	1.88	5RER
Mpro-x0769	PCM-0102281	Fc1ccccc1S(=O)(=O)N2CCN(CC2)C(=O)CCl	electrophiles	B	4 - High Confidence	1.65	5RES
Mpro-x0770	PCM-0102269	ClCC(=O)N1CCN(Cc2cccc(Cl)c2)CC1	electrophiles	B	2 - Correct ligand, weak density	1.68	5RET
Mpro-x0771	PCM-0102628	Cc1ccc(c(C)c1)S(=O)(=O)N2CCN(CC2)C(=O)CCl	electrophiles	B	2 - Correct ligand, weak density	2.07	5RGP
Mpro-x0774	PCM-0102395	ClCC(=O)N1CCN(CC1)S(=O)(=O)c2ccccc2C#N	electrophiles	B	4 - High Confidence	1.69	5REU
Mpro-x0786	PCM-0103072	ClCC(=O)Nc1cccc(c1)C(=O)N2CCSCC2	electrophiles	B	2 - Correct ligand, weak density	1.6	5REV
Mpro-x0820	PCM-0102275	CC(NC(=O)CCl)c1cccc2ccccc12	electrophiles	B	2 - Correct ligand, weak density	1.55	5REW
Mpro-x0830	PCM-0102287	ClCC(=O)N1CCN(Cc2cccc3ccccc23)CC1	electrophiles	B	2 - Correct ligand, weak density	2.07	5REX
Mpro-x0831	PCM-0102911	Cc1ccccc1CN2CCCN(CC2)C(=O)CCl	electrophiles	B	4 - High Confidence	1.96	5REY
Mpro-x0874	POB0129	O=C([C@@H]1[C@H](C2=CSC=C2)CCC1)N	York3D	A	4 - High Confidence	1.79	5REZ
Mpro-x0887	POB0073	OCC1(C2=NC=CC=C2)CCCC1	York3D	C (K137)	4 - High Confidence	1.65	5RF0
Mpro-x0946	NCL-00023830	BrC1=CC=C(S(N)(=O)=O)C=C1	Fraglites	A	4 - High Confidence	1.73	5RF1
Mpro-x0967	NCL-00024905	CC(=O)NC(Cc1ccc(cc1)O)C(=O)NCC#CBr	Fraglites	A	4 - High Confidence	1.65	5RG1
Mpro-x0978	NCL-00025058	C[C@H](O)[C@H](NC(=O)C)C(=O)NCC#CBr	Fraglites	B	3 - Clear density, unexpected ligand	1.63	5RG2
Mpro-x0981	NCL-00025412	CC(NC(CC(N)=O)C(NCC#CBr)=O)=O	Fraglites	B	3 - Clear density, unexpected ligand	1.58	5RG3
Mpro-x0991	Z1741969146	Cl.CCC(=N)N	MiniFrags	A	4 - High Confidence	1.53	5RF2
Mpro-x0995	Z1741970824	NC=1C=NC=NC1	MiniFrags	A	4 - High Confidence	1.5	5RF3
Mpro-x1002	Z1741982125	OC=1C=CC=CN1	MiniFrags	X (K12-D33)	2 - Correct ligand, weak density	1.61	5RF4
Mpro-x1012	Z3241250482	OC1CS(=O)(=O)C1	MiniFrags	D (E178)	4 - High Confidence	1.74	5RF5
Mpro-x1077	Z1348371854	N#CC=1C=CC(=CN1)N2CCCOCC2	DSI poised	A	4 - High Confidence	1.45	5RF6
Mpro-x1086	Z1849009686	CC=1C=C(F)C=CC1CS(=O)(=O)N	DSI poised	X (F291)	2 - Correct ligand, weak density	2.15	5RGQ
Crystal ID	Compound ID	SMILES	Library	Site	Ligand confidence	Resolution	PDB ID
Mpro-x1093	Z316425948	CN1CCN(CC1)C(=O)CC1=CNC2=NC=CC=C12	DSI poised	A	3 - Clear density, unexpected ligand	1.54	5RF7
Mpro-x1101	Z328695024	CC(C)N(C)C=1N=CN=C2N(C)N=CC12	DSI poised	X (M235/P241)	2 - Correct ligand, weak density	1.41	5RGR
Mpro-x1119	Z271004858	NC=1C=CC(=CC1)S(=O)(=O)NC=2C=CC=CN2	DSI poised	X (R188)	4 - High Confidence	1.44	5RF8
Mpro-x1132	Z217038356	CC1CN(CCO1)C(=O)CN2C=CC=N2	DSI poised	X (K12-D33)	4 - High Confidence	1.43	5RF9
Mpro-x1163	Z1259086950	OCC1CN(CC=2C=CC=CC2)CCO1	DSI poised	X (E240)	2 - Correct ligand, weak density	1.72	5RGS
Mpro-x1187	Z2643472210	CN1C=CC(=N1)C(=O)NC[C@@H]2CCCO2	DSI poised	C (M6)	4 - High Confidence	1.52	5RFA
Mpro-x1226	Z1271660837	CCNCC1=CN(C)N=N1	DSI poised	X (H80)	2 - Correct ligand, weak density	1.48	5RFB
Mpro-x1235	Z979145504	COC(=O)NC=1SC(C)=NC1C=2C=CC=CC2	DSI poised	X (H80)	4 - High Confidence	1.4	5RFC
Mpro-x1237	Z126932614	CS(=O)(=O)CC1=NC=2C=CC=CC2N1	DSI poised	X (K12-D33)	2 - Correct ligand, weak density	1.41	5RFD
Mpro-x1249	Z509756472	O=C(NCC=1C=CC(C#N)=CC1)N2CCOCC2	DSI poised	A	2 - Correct ligand, weak density	1.46	5RFE
Mpro-x1308	PCM-0102704	ClCC(=O)N1CCN(CC1)S(=O)(=O)c2ccc(Cl)cc2	electrophiles	B	4 - High Confidence	1.78	5RFF
Mpro-x1311	PCM-0102372	ClCC(=O)N(C1CS(=O)(=O)C=C1)c2ccccc2	electrophiles	B	2 - Correct ligand, weak density	2.32	5RFG
Mpro-x1334	PCM-0102277	ClCC(=O)N1CCN(Cc2ccc(Cl)s2)CC1	electrophiles	B	2 - Correct ligand, weak density	1.58	5RFH
Mpro-x1336	PCM-0102353	Cc1ccc(C)c(c1)S(=O)(=O)N2CCN(CC2)C(=O)CCl	electrophiles	B	4 - High Confidence	1.69	5RFI
Mpro-x1348	PCM-0103067	COc1cccc2sc(NC(=O)CCl)nc12	electrophiles	B	4 - High Confidence	1.8	5RFJ
Mpro-x1351	PCM-0102575	ClCC(=O)N1CCC(CC1)NC(=O)c2ccccc2	electrophiles	B	2 - Correct ligand, weak density	1.75	5RFK
Mpro-x1358	PCM-0102389	Oc1ccccc1NC(=O)C2CCN(CC2)C(=O)CCl	electrophiles	B	2 - Correct ligand, weak density	1.64	5RFL
Mpro-x1374	PCM-0102539	Cc1ccc(cc1)N(C2CS(=O)(=O)C=C2)C(=O)CCl	electrophiles	B	2 - Correct ligand, weak density	2.06	5RFM
Mpro-x1375	PCM-0102868	Fc1ccc(cc1)N(C2CS(=O)(=O)C=C2)C(=O)CCl	electrophiles	B	4 - High Confidence	1.8	5RFN
Mpro-x1380	PCM-0102972	ClCC(=O)N1CCC(CC1)C(=O)N2CCCCC2	electrophiles	B	2 - Correct ligand, weak density	1.83	5RFO
Mpro-x1382	PCM-0102190	CC(NC(=O)CCl)c1cccc(Cl)c1	electrophiles	B	4 - High Confidence	2.03	5RFP
Mpro-x1384	PCM-0102179	ClCC(=O)Nc1cccc(c1)N2CCCC2=O	electrophiles	B	4 - High Confidence	1.76	5RFQ
Mpro-x1385	PCM-0102169	ClCC(=O)N1CCN(Cc2ccc(Br)s2)CC1	electrophiles	B	2 - Correct ligand, weak density	1.71	5RFR
Mpro-x1386	PCM-0102739	ClCC(=O)N1CCN(Cc2ccsc2)CC1	electrophiles	B	4 - High Confidence	1.7	5RFS
Mpro-x1392	PCM-0102432	ClCC(=O)N1CC(c2ccccc2)c3ccccc3C1	electrophiles	B	4 - High Confidence	1.58	5RFT
Mpro-x1402	PCM-0102121	ClCC(=O)N1CCN(CC1)S(=O)(=O)c2ccc(Cl)s2	electrophiles	B	4 - High Confidence	1.53	5RFU
Mpro-x1412	PCM-0102306	ClCC(=O)N1CCN(CC1)C(=O)c2cccs2	electrophiles	B	2 - Correct ligand, weak density	1.48	5RFV
Mpro-x1418	PCM-0102243	ClCC(=O)N1CCN(Cc2cccs2)CC1	electrophiles	B	4 - High Confidence	1.43	5RFW
Mpro-x1425	PCM-0102254	COc1ccc(cc1)N2CCN(CC2)C(=O)CCl	electrophiles	B	2 - Correct ligand, weak density	1.55	5RFX
Mpro-x1458	PCM-0102974	CC(C)N(C)C(=O)C1CCN(CC1)C(=O)CCl	electrophiles	B	4 - High Confidence	1.9	5RFY
Mpro-x1478	PCM-0102274	ClCC(=O)Nc1cccnc1Cl	electrophiles	B	4 - High Confidence	1.68	5RFZ
Mpro-x1493	PCM-0102535	CC(=O)N1CCN(CC1)C(=O)CCl	electrophiles	B	4 - High Confidence	1.72	5RG0

### Sheet: df_update
Crystal ID	Compound ID	SMILES	Library	Site	Ligand confidence	Resolution (Å)	PDB ID
Mpro-x0072	Z45617795	CS(=O)(=O)NCCC=1C=CC=CC1	DSI poised	A	4 - High Confidence	1.65	5R7Y
Mpro-x0104	Z1220452176	CC(=O)NCCC1=CNC=2C=CC(F)=CC12	DSI poised	A	2 - Correct ligand, weak density	1.59	5R7Z
Mpro-x0107	Z1129283193	CC(=O)NC=1C=NC=CC1C	DSI poised	A	4 - High Confidence	1.88	5RE4
Mpro-x0161	Z18197050	COC(=O)C=1C=CC(=CC1)S(=O)(=O)N	DSI poised	A	4 - High confidence	1.93	5R80
Mpro-x0195	Z1367324110	CN1CCCC=2C=CC(=CC12)S(=O)(=O)N	DSI poised	A	4 - High Confidence	1.95	5R81
Mpro-x0305	Z219104216	CCNC=1C=CC(C#N)=CN1	DSI poised	A	4 - High Confidence	1.31	5R82
Mpro-x0354	Z2856434836	CN1CCN(CC1)C(=O)COC=2C=CC(C)=CC2	DSI poised	A	2 - Correct ligand, weak density	1.72	5RE9
Mpro-x0387	Z2856434899	OC1CCN(CC=2C=CSC2)CC1	DSI poised	A	2 - Correct ligand, weak density	1.68	5REB
Mpro-x0395	Z1619978933	CC1=NN=C(CN2CCC=C(F)C2)S1	DSI poised	A	2 - Correct ligand, weak density	1.7	5RGH
Mpro-x0397	Z369936976	CN(CC=1C=C(C)ON1)C(=O)NC2CC2	DSI poised	A	2 - Correct ligand, weak density	1.57	5RGI
Mpro-x0426	Z1310876699	FC=1C=CC=CC1C(=O)NCCC=2C=CN=CC2	DSI poised	A	4 - High confidence	1.43	5RGK
Mpro-x0434	Z44592329	O=C(NC=1C=CC=CC1)NC=2C=CC=NC2	DSI poised	A	4 - High confidence	1.58	5R83
Mpro-x0540	Z111507846	O=C(NCCC=1C=CN=CC1)NC2CCCCC2	DSI poised	A	4 - High Confidence	1.8	5REH
Mpro-x0678	Z31792168	O=C(CC1CCCCC1)NC=2C=CC=NC2	DSI poised	A	4 - High Confidence	1.83	5R84
Mpro-x1077	Z1348371854	N#CC=1C=CC(=CN1)N2CCCOCC2	DSI poised	A	4 - High Confidence	1.45	5RF6
Mpro-x1093	Z1400780201	CN1CCN(CC1)C(=O)CC1=CNC2=NC=CC=C12	DSI poised	A	3 - Clear density, unexpected ligand	1.54	5RF7
Mpro-x1249	Z509756472	O=C(NCC=1C=CC(C#N)=CC1)N2CCOCC2	DSI poised	A	2 - Correct ligand, weak density	1.46	5RFE
Mpro-x1086	Z1849009686	CC=1C=C(F)C=CC1CS(=O)(=O)N	DSI poised	C (M6)	2 - Correct ligand, weak density	2.15	5RGQ
Mpro-x1187	Z2643472210	CN1C=CC(=N1)C(=O)NC[C@@H]2CCCO2	DSI poised	C (M6)	4 - High Confidence	1.52	5RFA
Mpro-x0398	Z2856434865	C(CN1CCOCC1)SC=2C=CC=CC2	DSI poised	D (E178)	2 - Correct ligand, weak density	1.47	5RED
Mpro-x0669	Z2856434856	ClC=1C=CC=C(CN2CCOCC2)C1	DSI poised	D (E178)	2 - Correct ligand, weak density	1.82	5REI
Mpro-x0390	Z1587220559	OC=1C=CC=CC1CNC2=NC=3C=CC=CC3N2	DSI poised	D (E240)	4 - High Confidence	1.73	5REC
Mpro-x0464	Z2217052426	CC1C(O)CCCN1CC=2C=CC=CC2	DSI poised	D (E240)	4 - High Confidence	1.77	5REE
Mpro-x0425	Z1401276297	C1CC2(CCN(C2)C=3C=NC=CN3)CO1	DSI poised	D (K97)	2 - Correct ligand, weak density	1.34	5RGJ
Mpro-x1163	Z1259086950	OCC1CN(CC=2C=CC=CC2)CCO1	DSI poised	X (E240)	2 - Correct ligand, weak density	1.72	5RGS
Mpro-x0478	Z24758179	COC(=O)C=1C=CC=C(NS(=O)(=O)C)C1	DSI poised	X (F294)	4 - High Confidence	1.61	5REF
Mpro-x0177	Z33545544	NC(=O)C1CCN(CC1)C(=O)NC=2C=CC=CC2	DSI poised	X (H80)	2 - Correct ligand, weak density	2.07	5RE5
Mpro-x0194	Z54571979	CC(=O)NC=1C=CC(OC=2N=CC=CN2)=CC1	DSI poised	X (H80)	4 - High Confidence	1.87	5RE6
Mpro-x1226	Z1271660837	CCNCC1=CN(C)N=N1	DSI poised	X (H80)	2 - Correct ligand, weak density	1.48	5RFB
Mpro-x1235	Z979145504	COC(=O)NC=1SC(C)=NC1C=2C=CC=CC2	DSI poised	X (H80)	4 - High Confidence	1.4	5RFC
Mpro-x0350	Z2737076969	FC=1C=CC=C(CNCC2=CC=CO2)C1	DSI poised	X (K12/D33)	4 - High Confidence	1.81	5RE8
Mpro-x1132	Z217038356	CC1CN(CCO1)C(=O)CN2C=CC=N2	DSI poised	X (K12/D33)	4 - High Confidence	1.43	5RF9
Mpro-x1237	Z126932614	CS(=O)(=O)CC1=NC=2C=CC=CC2N1	DSI poised	X (K12/D33)	2 - Correct ligand, weak density	1.41	5RFD
Mpro-x1101	Z328695024	CC(C)N(C)C=1N=CN=C2N(C)N=CC12	DSI poised	X (M235/P241)	2 - Correct ligand, weak density	1.41	5RGR
Mpro-x0499	Z1545313172	NC(=O)C=1C=CC(NC(=O)[C@@H]2CCCO2)=CC1	DSI poised	X (R105)	2 - Correct ligand, weak density	1.67	5REG
Mpro-x1119	Z271004858	NC=1C=CC(=CC1)S(=O)(=O)NC=2C=CC=CN2	DSI poised	X (R188)	4 - High Confidence	1.44	5RF8
Mpro-x0376	Z31432226	O=C(N1CCCCCC1)C=2C=CC=3OCOC3C2	DSI poised	X (R279)	2 - Correct ligand, weak density	1.63	5REA
Mpro-x0165	Z2856434890	CN1CCN(CC1)C(=O)NC=2C=CC=CC2	DSI poised	X (S81)	2 - Correct ligand, weak density	2.26	5RGG
Mpro-x0336	Z30932204	CC(=O)NCC=1C=CC(=CC1)S(=O)(=O)N	DSI poised	X (W31)	2 - Correct ligand, weak density	1.79	5RE7
Crystal ID	Compound ID	SMILES	Library	Site	Ligand confidence	Resolution	PDB ID
Mpro-x0689	PCM-0102241	ClCC(=O)N1CCN(CC1)S(=O)(=O)c2cccs2	electrophile cysteine covalent	B	4 - High Confidence	1.72	5REJ
Mpro-x0691	PCM-0102327	Fc1cccc(c1)S(=O)(=O)N2CCN(CC2)C(=O)CCl	electrophile cysteine covalent	B	4 - High Confidence	1.74	5REK
Mpro-x0692	PCM-0102340	Cc1cccc(CN2CCN(CC2)C(=O)CCl)c1	electrophile cysteine covalent	B	2 - Correct ligand, weak density	1.62	5REL
Mpro-x0705	PCM-0102962	Cc1ccc(cc1)C(=O)N2CCN(CC2)C(=O)CCl	electrophile cysteine covalent	B	2 - Correct ligand, weak density	1.76	5RGL
Mpro-x0708	PCM-0102142	ClCC(=O)NNC(=O)c1cc2CCCCc2s1	electrophile cysteine covalent	B	2 - Correct ligand, weak density	2.04	5RGM
Mpro-x0731	PCM-0102759	Cc1ccc(cc1)S(=O)(=O)N2CCN(CC2)C(=O)CCl	electrophile cysteine covalent	B	2 - Correct ligand, weak density	1.86	5RGN
Mpro-x0734	PCM-0103016	[O-][N+](=O)c1ccccc1N2CCN(CC2)C(=O)CCl	electrophile cysteine covalent	B	2 - Correct ligand, weak density	1.96	5REM
Mpro-x0736	PCM-0102248	ClCC(=O)N1CCN(CC1)C(=O)c2occc2	electrophile cysteine covalent	B	1 - Low Confidence	1.74	5RGO
Mpro-x0749	PCM-0102425	ClCC(=O)N1CCCC(C1)c2nc3ccccc3s2	electrophile cysteine covalent	B	4 - High Confidence	2.15	5REN
Mpro-x0752	PCM-0102578	ClCC(=O)NCc1ccc2OCOc2c1	electrophile cysteine covalent	B	2 - Correct ligand, weak density	1.88	5REO
Mpro-x0755	PCM-0102201	Fc1cccc(F)c1S(=O)(=O)N2CCN(CC2)C(=O)CCl	electrophile cysteine covalent	B	4 - High Confidence	1.81	5REP
Mpro-x0759	PCM-0102615	Fc1ccc(cc1)C2CN(CCO2)C(=O)CCl	electrophile cysteine covalent	B	4 - High Confidence	1.88	5RER
Mpro-x0769	PCM-0102281	Fc1ccccc1S(=O)(=O)N2CCN(CC2)C(=O)CCl	electrophile cysteine covalent	B	4 - High Confidence	1.65	5RES
Mpro-x0770	PCM-0102269	ClCC(=O)N1CCN(Cc2cccc(Cl)c2)CC1	electrophile cysteine covalent	B	2 - Correct ligand, weak density	1.68	5RET
Mpro-x0771	PCM-0102628	Cc1ccc(c(C)c1)S(=O)(=O)N2CCN(CC2)C(=O)CCl	electrophile cysteine covalent	B	2 - Correct ligand, weak density	2.07	5RGP
Mpro-x0774	PCM-0102395	ClCC(=O)N1CCN(CC1)S(=O)(=O)c2ccccc2C#N	electrophile cysteine covalent	B	4 - High Confidence	1.69	5REU
Mpro-x0786	PCM-0103072	ClCC(=O)Nc1cccc(c1)C(=O)N2CCSCC2	electrophile cysteine covalent	B	2 - Correct ligand, weak density	1.6	5REV
Mpro-x0820	PCM-0102275	CC(NC(=O)CCl)c1cccc2ccccc12	electrophile cysteine covalent	B	2 - Correct ligand, weak density	1.55	5REW
Mpro-x0830	PCM-0102287	ClCC(=O)N1CCN(Cc2cccc3ccccc23)CC1	electrophile cysteine covalent	B	2 - Correct ligand, weak density	2.07	5REX
Mpro-x0831	PCM-0102911	Cc1ccccc1CN2CCCN(CC2)C(=O)CCl	electrophile cysteine covalent	B	4 - High Confidence	1.96	5REY
Mpro-x1308	PCM-0102704	ClCC(=O)N1CCN(CC1)S(=O)(=O)c2ccc(Cl)cc2	electrophile cysteine covalent	B	4 - High Confidence	1.78	5RFF
Mpro-x1311	PCM-0102372	ClCC(=O)N(C1CS(=O)(=O)C=C1)c2ccccc2	electrophile cysteine covalent	B	2 - Correct ligand, weak density	2.32	5RFG
Mpro-x1334	PCM-0102277	ClCC(=O)N1CCN(Cc2ccc(Cl)s2)CC1	electrophile cysteine covalent	B	2 - Correct ligand, weak density	1.58	5RFH
Mpro-x1336	PCM-0102353	Cc1ccc(C)c(c1)S(=O)(=O)N2CCN(CC2)C(=O)CCl	electrophile cysteine covalent	B	4 - High Confidence	1.69	5RFI
Mpro-x1348	PCM-0103067	COc1cccc2sc(NC(=O)CCl)nc12	electrophile cysteine covalent	B	4 - High Confidence	1.8	5RFJ
Mpro-x1351	PCM-0102575	ClCC(=O)N1CCC(CC1)NC(=O)c2ccccc2	electrophile cysteine covalent	B	2 - Correct ligand, weak density	1.75	5RFK
Mpro-x1358	PCM-0102389	Oc1ccccc1NC(=O)C2CCN(CC2)C(=O)CCl	electrophile cysteine covalent	B	2 - Correct ligand, weak density	1.64	5RFL
Mpro-x1374	PCM-0102539	Cc1ccc(cc1)N(C2CS(=O)(=O)C=C2)C(=O)CCl	electrophile cysteine covalent	B	2 - Correct ligand, weak density	2.06	5RFM
Mpro-x1375	PCM-0102868	Fc1ccc(cc1)N(C2CS(=O)(=O)C=C2)C(=O)CCl	electrophile cysteine covalent	B	4 - High Confidence	1.8	5RFN
Mpro-x1380	PCM-0102972	ClCC(=O)N1CCC(CC1)C(=O)N2CCCCC2	electrophile cysteine covalent	B	2 - Correct ligand, weak density	1.83	5RFO
Mpro-x1382	PCM-0102190	CC(NC(=O)CCl)c1cccc(Cl)c1	electrophile cysteine covalent	B	4 - High Confidence	2.03	5RFP
Mpro-x1384	PCM-0102179	ClCC(=O)Nc1cccc(c1)N2CCCC2=O	electrophile cysteine covalent	B	4 - High Confidence	1.76	5RFQ
Mpro-x1385	PCM-0102169	ClCC(=O)N1CCN(Cc2ccc(Br)s2)CC1	electrophile cysteine covalent	B	2 - Correct ligand, weak density	1.71	5RFR
Mpro-x1386	PCM-0102739	ClCC(=O)N1CCN(Cc2ccsc2)CC1	electrophile cysteine covalent	B	4 - High Confidence	1.7	5RFS
Mpro-x1392	PCM-0102432	ClCC(=O)N1CC(c2ccccc2)c3ccccc3C1	electrophile cysteine covalent	B	4 - High Confidence	1.58	5RFT
Mpro-x1402	PCM-0102121	ClCC(=O)N1CCN(CC1)S(=O)(=O)c2ccc(Cl)s2	electrophile cysteine covalent	B	4 - High Confidence	1.53	5RFU
Mpro-x1412	PCM-0102306	ClCC(=O)N1CCN(CC1)C(=O)c2cccs2	electrophile cysteine covalent	B	2 - Correct ligand, weak density	1.48	5RFV
Mpro-x1418	PCM-0102243	ClCC(=O)N1CCN(Cc2cccs2)CC1	electrophile cysteine covalent	B	4 - High Confidence	1.43	5RFW
Mpro-x1425	PCM-0102254	COc1ccc(cc1)N2CCN(CC2)C(=O)CCl	electrophile cysteine covalent	B	2 - Correct ligand, weak density	1.55	5RFX
Mpro-x1458	PCM-0102974	CC(C)N(C)C(=O)C1CCN(CC1)C(=O)CCl	electrophile cysteine covalent	B	4 - High Confidence	1.9	5RFY
Mpro-x1478	PCM-0102274	ClCC(=O)Nc1cccnc1Cl	electrophile cysteine covalent	B	4 - High Confidence	1.68	5RFZ
Mpro-x1493	PCM-0102535	CC(=O)N1CCN(CC1)C(=O)CCl	electrophile cysteine covalent	B	4 - High Confidence	1.72	5RG0
Mpro-x2052	PG-COV-42	O=C(C1CCN(C(CCl)=O)CC1)NC2=CC=C(OC)N=C2	electrophile cysteine covalent	B	2 - Correct ligand, weak density	1.556	5RHE
Mpro-x2754	PG-COV-34	O=C(C1CCN(C(CCl)=O)CC1)N(C)C2=CC=CC=C2	electrophile cysteine covalent	B	4 - High Confidence	1.76	5RHF
Crystal ID	Compound ID	SMILES	Library	Site	Ligand confidence	Resolution	PDB ID
Mpro-x0946	NCL-00023830	BrC1=CC=C(S(N)(=O)=O)C=C1	Fraglite	A	4 - High Confidence	1.73	5RF1
Mpro-x0967	NCL-00024905	CC(=O)NC(Cc1ccc(cc1)O)C(=O)NCC#CBr	Peplite	A	4 - High Confidence	1.65	5RG1
Mpro-x0978	NCL-00025058	C[C@H](O)[C@H](NC(=O)C)C(=O)NCC#CBr	Peplite	B	3 - Clear density, unexpected ligand	1.63	5RG2
Mpro-x0981	NCL-00025412	CC(NC(CC(N)=O)C(NCC#CBr)=O)=O	Peplite	B	3 - Clear density, unexpected ligand	1.58	5RG3
Mpro-x2193	SF013	CS(=O)(=O)c1ccc(cc1)N1CCNCC1	SpotFinder	A	4 - High Confidence	1.57	5RHD
Mpro-x2097	Cov_HetLib 030	N#CC1=NC=CC=N1	Heterocyclic electrophilic fragment library	B	4 - High Confidence	1.43	5RHB
Mpro-x2119	Cov_HetLib 053	N#CC1=NC=CN1	Heterocyclic electrophilic fragment library	B	4 - High Confidence	1.58	5RHC
Mpro-x0991	Z1741969146	Cl.CCC(=N)N	MiniFrags	A	4 - High Confidence	1.53	5RF2
Mpro-x0995	Z1741970824	NC=1C=NC=NC1	MiniFrags	A	4 - High Confidence	1.5	5RF3
Mpro-x1012	Z3241250482	OC1CS(=O)(=O)C1	MiniFrags	D (E178)	4 - High Confidence	1.74	5RF5
Mpro-x1002	Z1741982125	OC=1C=CC=CN1	MiniFrags	X (K12/D33)	2 - Correct ligand, weak density	1.61	5RF4
Mpro-x0874	POB0129	O=C([C@@H]1[C@H](C2=CSC=C2)CCC1)N	YORK3D	A	4 - High Confidence	1.79	5REZ
Mpro-x0887	POB0073	OCC1(C2=NC=CC=C2)CCCC1	YORK3D	C (K137)	4 - High Confidence	1.65	5RF0
